# HyperCas12a enables multiplexed CRISPRi screens

**DOI:** 10.1101/2024.07.08.602263

**Authors:** Schuyler M. Melore, Christian McRoberts Amador, Marisa C. Hamilton, Charles A. Gersbach, Timothy E. Reddy

**Affiliations:** University Program in Genetics & Genomics, Duke University, Durham, NC, USA; Department of Biostatistics & Bioinformatics, Duke University School of Medicine, Durham, NC, USA; Center for Advanced Genomic Technologies, Duke University, Durham, NC, USA; Center for Combinatorial Gene Regulation, Duke University, Durham, NC, USA; Department of Pharmacology & Cancer Biology, Duke University School of Medicine, Durham, NC, USA; Department of Biomedical Engineering, Duke University, Durham, NC, USA

## Abstract

Interactions between multiple genes or cis-regulatory elements (CREs) underlie a wide range of biological processes in both health and disease. High-throughput screens using dCas9 fused to epigenome editing domains have allowed researchers to assess the impact of activation or repression of both coding and non-coding genomic regions on a phenotype of interest, but assessment of genetic interactions between those elements has been limited to pairs. Here, we combine a hyper-efficient version of *Lachnospiraceae bacterium* dCas12a (dHyperLbCas12a) with RNA Polymerase II expression of long CRISPR RNA (crRNA) arrays to enable efficient highly-multiplexed epigenome editing. We demonstrate that this system is compatible with several activation and repression domains, including the P300 histone acetyltransferase domain and SIN3A interacting domain (SID). We further show that the system can be used in cultured primary immune cells and to drive differentiation of induced pluripotent stem cells. We also developed new approaches to use the dCas12a platform for simultaneous activation and repression from a single crRNA array via co-expression of multiple dCas12a orthologues. Lastly, we demonstrate that the dHyperLbCas12a effectors are highly effective for multiple modalities of high-throughput screens, namely proliferation screens and screens to dissect the independent and combinatorial contributions of CREs on gene expression. The tools and methods introduced here create new possibilities for highly multiplexed control of gene expression in a wide variety of biological systems.
