## Supplementary material for "HyperCas12a enables multiplexed CRISPRi screens": Supp. Table 1

### Sheet: crRNA Spacers
Name	Sequence
Repeat Sequences
LbCas12a Direct Repeat	aatttctactaagtgtagat
AsCas12a Direct Repeat	taatttctactcttgtagat
LbCas12a Synthetic Separator Sequence	aaat
AsCas12a Synthetic Separator Sequence	tttt
Spacer Sequences
CRISPRa
HBB	TACTGATGGTATGGGGCCAA
AR	CTCTAGGAACCCTCAGCCCC
HKDC1-1	GTGGCACCCAATTCTCAAGTAGT
HKDC1-2	GTCCGCAACACCTCGCTCCCCAG
HKDC1-3	GTGGAGGGGGAAGCAGGGTATTG
HKDC1-3	GTGCCCAACTTCGCAGAAGATTT
HBE1-1	AGTACCATGGAGAACAGGGGGCC
HBE1-2	TGTTGCAGATAGATGAGGAGCCA
HBE1-3	TGATAATGTGTGCTGGATCCTGA
MYOD1-1	GGCTACTACGGATAAATAGCCCA
MYOD1-2	TCCGTAGTAGCCTAAACGCCCCG
MYOD1-3	CCGCGGATACAGCAGTCGGGTGT
MYOD1-DRR-1	TAGCCCCTGGGCAGAGCAGC
MYOD1-DRR-2	TCCACAGGTGCTGGACTTGT
MYOD1-DRR-3	AGGGGATCCCCTGGCAGCCC
NGN3-1	TCCGGAATCCAGCTGTGCCCTGC
NGN3-2	AGGAACCGAGAGTTGCTGGGACC
NGN3-3	TCTGCTTCGCCCGGGCCAGGAGC
NGN2-1	ATTGCATTATCATCATTCATTTC
NGN2-2	CCCCTTTATCTAATCAACATAAA
NGN2-3	CCCCTCCCTTGGCCCTGCCATCC
NGN1	TGCTCGCGGGAGGCCGCCATCGC
LHX6	TGTACTGGCGTGTCTCCGAGTCT
LHX8-1	GTACTAAACCTGAAGTCAGTTGG
LHX8-2	CTGAAAGAGGCGAAGCAATTTCT
SOX2-1	TCAGTGGCTGGCAGGCTGGCTCT
SOX2-2	ATGCAAAACCCGGCAGCGAGGCT
E2F7-1	CCCTCACCCGCCCAATTGTTGCC
E2F7-2	CAGGTACCCGGAAGGGGGAGGGG
CRISPRi
RAB11A-1	AAGAGGTAGTCGTACTCGTCGTC
RAB11A-2	AAGGTGAGGCCATGGGCTCTCGC
RAB11A-3	GCTCCTCGGCCGCGCAATGGGCA
MYC-1	GTGGATGCGGCAAGGGTTGCGGA
MYC-2	CACTGGAACTTACAACACCCGAG
MYC-3	GGGGCTTTATCTAACTCGCTGTA
PER1-EnhancerB-1	GAGGAGGACTTCGGTCCTTG
PER1-EnhancerB-2	TGGCCAGACCCCCCCACCAA
PER1-EnhancerA-1	GGAGGCGGCCAGCCCGAGAG
PER1-EnhancerA-2	GGACAGGACGGCTGTCGTTT
HKDC1-1	TCCTGAGATGGGCAGAGATTCCT
HKDC1-2	TAATAAGCTCTCTTCACTCCCTT
HKDC1-3	GTCCGCAACACCTCGCTCCCCAG
HKDC1-4	TCCGTGAAGAAGGAGCTGGGCAT
PIK3C3	CAGACGGTGCGATGGGGGAA
RAB5A-1	TCCTCCTCCGCCGCCGCCGC
RAB5A-2	CTTTCTCCTCCTCCGCCGCC
RAB5A-3	GTTCGTGAAGGAGCCGGCGG
VEGFA-1	AAAGTCGGCTGGTAGCGGGG
VEGFA-2	ATATTCATTGATCCGGGTTT
VEGFA-3	AGAAAAAAGAAGAGGGATAA
Lb-GATA3-1	CAGGGAATGCATTCTTTCTGAAA
Lb-GATA3-2	TGAAAGTATCAAGACGGCGCCAG
Lb-MAP4K1-1	AATAGAGACCCCCGGGACCACTA
Lb-MAP4K1-2	CCAGAGTCCCTCCACAGCATCCC
Lb-SLA2-1	GGTAGCTCAGCATCTGTCTGCAG
Lb-SLA2-2	GGGGCCCTTCTGGAAGTCTGCCA
Lb-GRAP-1	CCTCGGAGCCTCAGATTCTCCAT
Lb-GRAP-2	AGGCTACAGAGAGCGACGAGCTG
Lb-LAT2-1	TGGGCTTCTGGCCACTCTCTTGC
Lb-LAT2-2	CCAGGGGTGCCTCAGTCCTCAGG
As-GATA3-1	GCAGACAGCTGTGGCGCGACGCA
As-GATA3-2	CAGGGAATGCATTCTTTCTGAAA
As-MAP4K1-1	AGGGTCCACGACGTCCATCCCTG
As-MAP4K1-2	TGGGGACGGAGGGAGGTGCCAGA
As-SLA2-1	TGAGAACCACAGAGTCTGCAGTC
As-SLA2-2	TGGACTGGGGAACCCTCCCAAGC
As-GRAP-1	AGGCTACAGAGAGCGACGAGCTG
As-GRAP-2	GTGGCCCTGTACAGCTTTCAGGC
As-LAT2-1	TCACCACGGCCGCCCCATCCTGA
As-LAT2-2	CCTGAGAGTCCAGGGTTCCTCAC

### Sheet: Key Primers
Primers for qPCR:
CATGTACGTTGCTATCCAGGC	5' ACTB qPCR primer
CTCCTTAATGTCACGCACGAT	3' ACTB qPCR primer
GGCCACCATCCTGAGATACG	5' LbCas12a qPCR primer
ATTGCCGTTCACATCGTCCT	3' LbCas12a qPCR primer
Primers to Amplify oligos from pool:
Cloning Round 1:
CATGGTCCTGCTGGAGTTCGTG	5' PER1_Lib_Primer_1	5' AsCas12a Fitness Lib
GTTCAGGGGGAGGTGTGgg	3' PER1_Lib_Primer_1	3' AsCas12a Fitness Lib
Cloning Round 2:
CGACTCACTATAGGGAGAGCGGC	5' PER1_Lib_Primer_2	5' LbCas12a Fitness Lib
AAGAACATCGATTTTCCATGGCAG	3' PER1_Lib_Primer_2	3' LbCas12a Fitness Lib
PCR primers for NGS to amplify whole array:
AATGATACGGCGACCACCGAGATCTACAC-i5_Index-GTGACTGGAGTTCAGACGTGTGCTCTTCCGATCT	PER1 Lib Read 1
CAAGCAGAAGACGGCATACGAGAT-i7_Index-GTCTCGTGGGCTCGGAGATGTGTATAAGAGACAGNNNNNNNatcctggtattggtctgcga	PER1 Lib Read 2
AATGATACGGCGACCACCGAGATCTACAC-i5_Index-TCGTCGGCAGCGTCAGATGTGTATAAGAGACAGNNNNNNNatcctggtattggtctgcga	Fitness Lib Read 1
CAAGCAGAAGACGGCATACGAGAT-i7_Index-GTGACTGGAGTTCAGACGTGTGCTCTTCCGATCT	Fitness Lib Read 2
Custom Sequencing Primers for PER1 Lib:
GTGACTGGAGTTCAGACGTGTGCTCTTCCGATCTCGTA	Read 1
CTGTCTCTTATACACATCTCCGAGCCCACGAGAC	Index 1
AGATCGGAAGAGCACACGTCTGAACTCCAGTCAC	Index 2
GTCTCGTGGGCTCGGAGATGTGTATAAGAGACAG	Read 2

### Sheet: Target Gene nTPMs
Gene	Cell Line	nTPM (human protein atlas)	Ctrl Ct
AR	HEK293T	2.2
AR	A549	4
AR	HEPG2	0
AR	T Cell		35
HBE1	HEK293T	0.1
HBE1	A549	0.4
HBE1	HEPG2	2.4
HBE1	T Cell		33-36
MYOD1	HEK293T	0
MYOD1	A549	0
MYOD1	HEPG2	0
MYOD1	T Cell		37-40
HKDC1	HEPG2	17.1
PER1	A549	6
MYC	HEK293T	154
PIK3C3	HEK293T	14.7
RAB11A	HEK293T	295.3
VEGFA	HEK293T	9.7
RAB5A	HEK293T	22.6
MYC	A549	109.6
PIK3C3	A549	10.6
RAB11A	A549	393.2
VEGFA	A549	18.3
SLA2	T Cell		25-26
MAP4K1	T Cell		25
GRAP	T Cell		29-30
LAT2	T Cell		27-28
GATA3	T Cell		24-25
HBB	HEK293T	0
ACTB	HEK293T	1565.8
ACTB	A549	5263.4
ACTB	HEPG2	3221.4
ACTB	T Cell

### Sheet: T-test Statistics
Figure	Sample	Gene Target	Mean (log2FC)	Standard Deviation	Statistical Test	Degrees of Freedom	Test Statistic	Difference in Means (95% confidence interval)	P value	FDR
2c	dEnAsCas12a-KRAB	RAB11A	-2.38502	0.117597	Two-Sided Student's T-Test	4	t = -32.277	-2.590173, -2.179859	5.493e-06	1.098e-05
2c	dEnAsCas12a-4xSID	RAB11A	-1.66304	0.16954	Two-Sided Student's T-Test	4	t = -10.342	-2.109517, -1.216570	0.0004934	0.000986722
2c	dEnAsCas12a-KRAB	VEGFA	-0.606536	0.101281	Two-Sided Student's T-Test	4	t = -5.823	-0.8957369, -0.3173351	0.004332	0.00433174
2c	dEnAsCas12a-4xSID	VEGFA	-1.34104	0.152468	Two-Sided Student's T-Test	4	t = -7.6238	-1.8294286, -0.8526589	0.001589	0.00158939
2d	dHyperLbCas12a-KRAB	RAB11A	-3.41372	0.393329	N/A
2d	dHyperLbCas12a-4xSID	RAB11A	-1.8545	0.097773	Two-Sided Student's T-Test	4	t = -29.528	-2.028875 -1.680124	7.833e-06	N/A
2d	dHyperLbCas12a-KRAB	VEGFA	-1.27758	0.0870439	Two-Sided Student's T-Test	4	t = -21.336	-1.443837, -1.111330	2.854e-05	N/A
2d	dHyperLbCas12a-4xSID	VEGFA	-1.28595	0.244085	N/A
2f	dEnAsCas12a-KRAB	MYC	-0.862417	0.0138387	Two-Sided Student's T-Test	4	t = -5.1278	-1.32937, -0.3954647	0.006849	0.00913174
2f	dEnAsCas12a-4xSID	MYC	-1.41665	0.701455	Two-Sided Student's T-Test	4	t = -3.4291	-2.5636760, -0.2696306	0.02656	0.0265574
2f	dEnAsCas12a-KRAB	PIK3C3	-0.820044	0.0666986	Two-Sided Student's T-Test	4	t = -3.9013	-1.4036450, -0.2364434	0.01752	0.017522
2f	dEnAsCas12a-4xSID	PIK3C3	-1.34051	0.311288	Two-Sided Student's T-Test	4	t = -6.4993	-1.9131636, -0.7678511	0.002891	0.00578243
2f	dEnAsCas12a-KRAB	RAB11A	-0.995394	0.104834	Two-Sided Student's T-Test	4	t = -5.3206	-1.5148244, -0.4759644	0.006003	0.00913174
2f	dEnAsCas12a-4xSID	RAB11A	-1.67651	0.615275	Two-Sided Student's T-Test	4	t = -4.5679	-2.6955249, -0.6574948	0.01028	0.013703
2f	dEnAsCas12a-KRAB	VEGFA	-1.13362	0.0812264	Two-Sided Student's T-Test	4	t = -5.6729	-1.6884429, -0.5788067	0.004763	0.00913174
2f	dEnAsCas12a-4xSID	VEGFA	-1.33678	0.230912	Two-Sided Student's T-Test	4	t = -7.0637	-1.8622038, -0.8113476	0.002119	0.00578244
2g	dHyperLbCas12a-KRAB	MYC	-1.01562	0.027486	Two-Sided Student's T-Test	4	t = -18.267	-1.1699880, -0.8612567	5.283e-05	0.000211301
2g	dHyperLbCas12a-4xSID	MYC	-1.30471	0.0550492	Two-Sided Student's T-Test	4	t = -8.7785	-1.7173584, -0.8920581	0.0009285	0.00114047
2g	dHyperLbCas12a-KRAB	PIK3C3	-1.08116	0.297347	Two-Sided Student's T-Test	4	t = -5.9278	-1.587554, -0.574765	0.004059	0.0047424
2g	dHyperLbCas12a-4xSID	PIK3C3	-1.77947	0.102307	Two-Sided Student's T-Test	4	t = -10.272	-2.260438, -1.298502	0.0005065	0.00101292
2g	dHyperLbCas12a-KRAB	RAB11A	-1.20109	0.205722	Two-Sided Student's T-Test	4	t = -9.0414	-1.5699253, -0.8322619	0.0008291	0.00165813
2g	dHyperLbCas12a-4xSID	RAB11A	-1.80021	0.100547	Two-Sided Student's T-Test	4	t = -13.225	-2.178152, -1.422271	0.0001889	0.000755576
2g	dHyperLbCas12a-KRAB	VEGFA	-0.804174	0.240873	Two-Sided Student's T-Test	4	t = -5.6798	-1.1972742, -0.4110732	0.004742	0.0047424
2g	dHyperLbCas12a-4xSID	VEGFA	-1.25512	0.0935015	Two-Sided Student's T-Test	4	t = -8.3193	-1.6740022, -0.8362453	0.00114	0.00114047
2h	dEnAsCas1a-KRAB Donor 1	LAT2	-0.211676	0.145014	Two-Sided Student's T-Test	4	0.133579	-0.524608	0.101256	0.250461
2h	dEnAsCas1a-KRAB Donor 2	LAT2	-0.432614	0.115163	Two-Sided Student's T-Test	4	0.0629525	-0.902673	0.037445	0.188858
2h	dEnAsCas1a-KRAB Donor 3	LAT2	-0.685875	0.0683542	Two-Sided Student's T-Test	4	0.0151855	-1.15342	-0.218334	0.0759273
2h	dEnAsCas1a-KRAB Donor 1	MAP4K1	-0.158359	0.314413	Two-Sided Student's T-Test	4	0.580435	-0.89033	0.573612	0.669732
2h	dEnAsCas1a-KRAB Donor 2	MAP4K1	-0.106372	0.256	Two-Sided Student's T-Test	4	0.630472	-0.674248	0.461505	0.675506
2h	dEnAsCas1a-KRAB Donor 3	MAP4K1	-0.243966	0.204154	Two-Sided Student's T-Test	4	0.341729	-0.872347	0.384416	0.569548
2h	dEnAsCas1a-KRAB Donor 1	SLA2	0.0291381	0.00763591	Two-Sided Student's T-Test	4	0.446014	-0.0666752	0.124951	0.608201
2h	dEnAsCas1a-KRAB Donor 2	SLA2	-0.193986	0.119388	Two-Sided Student's T-Test	4	0.0936915	-0.439918	0.0519457	0.219883
2h	dEnAsCas1a-KRAB Donor 3	SLA2	-0.186867	0.0776728	Two-Sided Student's T-Test	4	0.102612	-0.432878	0.0591445	0.219883
2h	dEnAsCas1a-KRAB Donor 1	GATA3	-0.00575439	0.178763	Two-Sided Student's T-Test	4	0.72149	-0.454075	0.599214	0.72149
2h	dEnAsCas1a-KRAB Donor 2	GATA3	0.180629	0.322091	Two-Sided Student's T-Test	4	0.497657	-0.492522	0.853781	0.622071
2h	dEnAsCas1a-KRAB Donor 3	GATA3	-0.161292	0.185304	Two-Sided Student's T-Test	4	0.441932	-0.68654	0.363957	0.608201
2h	dEnAsCas1a-KRAB Donor 1	GRAP	-0.405778	0.202463	Two-Sided Student's T-Test	4	0.0343016	-0.883644	-0.0565942	0.128631
2h	dEnAsCas1a-KRAB Donor 2	GRAP	-0.404377	0.0214731	Two-Sided Student's T-Test	4	0.00118109	-0.540575	-0.268179	0.00885817
2h	dEnAsCas1a-KRAB Donor 3	GRAP	-0.585063	0.00736042	Two-Sided Student's T-Test	4	1.54078e-05	-0.650264	-0.519863	0.000231116
2i	dHyperLbCas1a-KRAB Donor 1	LAT2	-0.453084	0.0519193	Two-Sided Student's T-Test	4	0.0122319	-0.742792	-0.163377	0.0262112
2i	dHyperLbCas1a-KRAB Donor 2	LAT2	-0.937681	0.0262704	Two-Sided Student's T-Test	4	9.85304e-05	-1.10454	-0.770822	0.000738978
2i	dHyperLbCas1a-KRAB Donor 3	LAT2	-1.10745	0.144684	Two-Sided Student's T-Test	4	0.000249812	-1.35714	-0.857767	0.00124906
2i	dHyperLbCas1a-KRAB Donor 1	MAP4K1	-0.0638828	0.247436	Two-Sided Student's T-Test	4	0.804577	-0.734857	0.607091	0.862047
2i	dHyperLbCas1a-KRAB Donor 2	MAP4K1	-0.6573	0.0480695	Two-Sided Student's T-Test	4	0.00444568	-0.972946	-0.341653	0.013337
2i	dHyperLbCas1a-KRAB Donor 3	MAP4K1	-0.563412	0.373236	Two-Sided Student's T-Test	4	0.111731	-1.33256	0.205739	0.209496
2i	dHyperLbCas1a-KRAB Donor 1	SLA2	-0.103279	0.0885999	Two-Sided Student's T-Test	4	0.136194	-0.257337	0.0507787	0.226991
2i	dHyperLbCas1a-KRAB Donor 2	SLA2	-0.0633462	0.0934558	Two-Sided Student's T-Test	4	0.305791	-0.213252	0.08656	0.382239
2i	dHyperLbCas1a-KRAB Donor 3	SLA2	-0.491834	0.489156	Two-Sided Student's T-Test	4	0.237875	-1.47675	0.493077	0.324375
2i	dHyperLbCas1a-KRAB Donor 1	GATA3	0.175525	0.13406	Two-Sided Student's T-Test	4	0.383294	-0.322592	0.673642	0.442263
2i	dHyperLbCas1a-KRAB Donor 2	GATA3	0.0107149	0.0459945	Two-Sided Student's T-Test	4	0.897188	-0.20545	0.226879	0.897188
2i	dHyperLbCas1a-KRAB Donor 3	GATA3	-0.417175	0.31929	Two-Sided Student's T-Test	4	0.178084	-1.12704	0.292688	0.267126
2i	dHyperLbCas1a-KRAB Donor 1	GRAP	-0.550707	0.0978772	Two-Sided Student's T-Test	4	0.00269976	-0.781666	-0.319747	0.0101241
2i	dHyperLbCas1a-KRAB Donor 2	GRAP	-1.33025	0.0558873	Two-Sided Student's T-Test	4	4.79802e-05	-1.52758	-1.13291	0.000719703
2i	dHyperLbCas1a-KRAB Donor 3	GRAP	-0.794361	0.160959	Two-Sided Student's T-Test	4	0.00991021	-1.27215	-0.316575	0.0247755
3c	dEnAsCas12a-P300	HBE1	0.280687	0.0559542	Two-Sided Student's T-Test	4	t = 7.3826	0.1751267, 0.3862464	0.001795	0.001795
3c	dEnAsCas12a-VPR	HBE1	10.0399	0.0948689	Two-Sided Student's T-Test	4	t = 74.776	9.667109, 10.412676	1.917e-07	5.76e-07
3c	dEnAsCas12a-P300	MYOD1-Prom	4.17353	0.237297	Two-Sided Student's T-Test	4	t = 12.444	3.242329, 5.104733	0.0002398	0.0007194
3c	dEnAsCas12a-VPR	MYOD1-Prom	3.79778	0.137873	Two-Sided Student's T-Test	4	t = 37.356	3.515513, 4.080038	3.066e-06	4.605e-06
3c	dEnAsCas12a-P300	MYOD1-DRR	1.41469	0.0612678	Two-Sided Student's T-Test	4	t = 7.5096	0.8916538, 1.9377234	0.001683	0.001795
3c	dEnAsCas12a-VPR	MYOD1-DRR	2.95011	0.146596	Two-Sided Student's T-Test	4	t = 19.477	2.529576, 3.370652	4.097e-05	4.1e-05
3d	dHyperLbCas12a-P300	HBE1	1.34674	0.0690483	Two-Sided Student's T-Test	4	t = 8.4838	0.9060001, 1.7874781	0.001058	0.001587
3d	dHyperLbCas12a-VPR	HBE1	11.2882	0.187213	Two-Sided Student's T-Test	4	t = 36.338	10.42575, 12.15074	3.424e-06	9.615e-06
3d	dHyperLbCas12a-P300	MYOD1-Prom	4.06087	0.0617691	Two-Sided Student's T-Test	4	t = 17.68	3.423153, 4.698589	6.012e-05	0.0001803
3d	dHyperLbCas12a-VPR	MYOD1-Prom	5.34433	0.0671015	Two-Sided Student's T-Test	4	t = 31.047	4.866395, 5.822265	6.414e-06	9.615e-06
3d	dHyperLbCas12a-P300	MYOD1-DRR	1.35152	0.44016	Two-Sided Student's T-Test	4	4.1342	0.4438728 2.2591584	0.01444	0.01444
3d	dHyperLbCas12a-VPR	MYOD1-DRR	3.74069	0.221698	Two-Sided Student's T-Test	4	t = 12.971	2.939982, 4.541389	0.0002038	0.0002038
4b	dEnAsCas12a-VPR	AR	0.999599	0.0380595	Two-Sided Student's T-Test	4	t = 6.9624	0.6009816, 1.3982173	0.002237	0.00223682
4b	dEnAsCas12a-P300	AR	0.416528	0.0822265	Two-Sided Student's T-Test	4	t = 4.6949	0.1702028, 0.6628530	0.009344	0.00934382
4b	dEnAsCas12a-VPR	HBE1	9.16548	0.153953	Two-Sided Student's T-Test	4	t = 96.602	8.902058, 9.428910	6.885e-08	2.06548e-07
4b	dEnAsCas12a-P300	HBE1	1.06765	0.110232	Two-Sided Student's T-Test	4	t = 6.3203	0.5986365, 1.5366547	0.003206	0.00480936
4b	dEnAsCas12a-VPR	MYOD1	3.30131	0.117974	Two-Sided Student's T-Test	4	t = 16.777	2.754964, 3.847656	7.398e-05	0.000110968
4b	dEnAsCas12a-P300	MYOD1	3.97671	0.0996971	Two-Sided Student's T-Test	4	t = 12.259	3.076040, 4.877381	0.0002543	0.000762885
4c	dHyperLbCas12a-VPR	AR	0.244745	0.0756139	Two-Sided Student's T-Test	4	t = 1.1161	-0.3640905, 0.8535815	0.3269	0.3269
4c	dHyperLbCas12a-P300	AR	0.399744	0.141346	Two-Sided Student's T-Test	4	t = 4.8551	0.1711448, 0.6283442	0.008309	0.00830884
4c	dHyperLbCas12a-VPR	HBE1	11.6695	0.0883826	Two-Sided Student's T-Test	4	t = 47.153	10.98240, 12.35663	1.21e-06	3.63018e-06
4c	dHyperLbCas12a-P300	HBE1	2.32868	0.0750587	Two-Sided Student's T-Test	4	t = 41.496	2.172871, 2.484492	2.016e-06	3.02382e-06
4c	dHyperLbCas12a-VPR	MYOD1	4.18543	0.228292	Two-Sided Student's T-Test	4	t = 30.383	3.802953, 4.567900	6.991e-06	1.04858e-05
4c	dHyperLbCas12a-P300	MYOD1	3.65851	0.0858177	Two-Sided Student's T-Test	4	t = 73.53	3.520366, 3.796650	2.05e-07	6.14988e-07
4d	dHyperLbCas12a-P300	AR	-0.479509	0.202464	Two-Sided Student's T-Test	4	t = -2.0129	-1.140902, 0.181884	0.1144	0.1144
4d	dHyperLbCas12a-VPR	AR	0.265365	0.866298	Two-Sided Student's T-Test	4	t = 0.48253	-1.261512, 1.792242	0.6546	0.6546
4d	dHyperLbCas12a-P300	HBE1	2.65821	0.206094	Two-Sided Student's T-Test	4	t = 6.6625	1.550465, 3.765956	0.002637	0.0039555
4d	dHyperLbCas12a-VPR	HBE1	11.2649	0.200967	Two-Sided Student's T-Test	4	t = 29.894	10.21862, 12.31111	7.457e-06	2.238e-05
4d	dHyperLbCas12a-P300	MYOD1	4.8571	0.352738	Two-Sided Student's T-Test	4	t = 8.5764	3.284715, 6.429494	0.001015	0.003045
4d	dHyperLbCas12a-VPR	MYOD1	9.46262	0.36361	Two-Sided Student's T-Test	4	t = 14.17	7.608549, 11.316684	0.000144	0.000216
4e	dHyperLbCas12a-VPR	AR	-1.17134		One-Sided Student's Paired T-Test	2	-1.9815	-2.89747, Inf	0.907	0.907
4e	dHyperLbCas12a-VPR	HBE1	8.51945		One-Sided Student's Paired T-Test	2	11.881	6.425693, Inf	0.003505	0.010515
4e	dHyperLbCas12a-VPR	MYOD1	5.45793		One-Sided Student's Paired T-Test	2	6.151	2.866959, Inf	0.01271	0.019065
4f	Core + Accessory vs. Core Pos	TUBB3A			Two-Sided Student's T-Test	4	6.3479	1.100859, 2.812475	0.003155
4g	Core + Accessory vs. Core MFI	TUBB3A			Two-Sided Student's T-Test	4	5.1506	515.7982, 1722.2018	0.006742
5b	dHyperLbCas12a-KRAB + dEnAsCas12a-VPR	HBE1	6.9032	0.124419	Two-Sided Student's T-Test	4	t = 23.144	6.075057, 7.731337	2.065e-05	8.28e-05
5b	dHyperLbCas12a-KRAB + dEnAsCas12a-VPR	MYOD1	1.38574	0.151357	Two-Sided Student's T-Test	4	t = 15.782	1.141948, 1.629535	9.419e-05	0.0001884
5b	dHyperLbCas12a-KRAB + dEnAsCas12a-VPR	MYC	-0.477454	0.0423606	Two-Sided Student's T-Test	4	t = -8.9801	-0.6250730, -0.3298352	0.0008511	0.0008511
5b	dHyperLbCas12a-KRAB + dEnAsCas12a-VPR	RAB11A	-0.851441	0.0988423	Two-Sided Student's T-Test	4	t = -13.44	-1.0273359, -0.6755465	0.0001773	0.0002364
5c	dHyperLbCas12a-4xSID + dEnAsCas12a-P300	HBE1	2.38244	0.182504	Two-Sided Student's T-Test	4	t = 9.5047	1.686494, 3.078381	0.0006839	0.000911867
5c	dHyperLbCas12a-4xSID + dEnAsCas12a-P300	MYOD1	2.01042	0.247661	Two-Sided Student's T-Test	4	t = 12.97	1.580053, 2.440796	0.0002039	0.0008156
5c	dHyperLbCas12a-4xSID + dEnAsCas12a-P300	MYC	-0.37899	0.181612	Two-Sided Student's T-Test	4	t = -3.4954	-0.68002788, -0.07795279	0.025	0.025
5c	dHyperLbCas12a-4xSID + dEnAsCas12a-P300	RAB11A	-1.24376	0.0586518	Two-Sided Student's T-Test	4	t = -10.176	-1.5831168, -0.9043944	0.0005253	0.000911867
7b	dHyperLbCas12a-KRAB + PER1 Array	PER1	0.328316	0.172979	Two-Sided Student's T-Test	4	1.5784	-0.2491954, 0.9058268	0.1896
7b	dHyperLbCas12a-KRAB + NT Array	PER1	3.42031	0.0687204	Two-Sided Student's T-Test	4	29.356	3.096815, 3.743795	8.017e-06
Supp. Fig 1b	dLbCas12a-VPR vs. N-term NLS	HBB			Two-Sided Student's T-Test	4	-6.3962	-5.262399 -2.076671	0.003068
Supp. Fig 1b	dAsCas12a-VPR vs. N-term NLS	HBB			Two-Sided Student's T-Test	4	-2.6787	-4.01803618, 0.07201499	0.0553
Supp. Fig 1b	dEnAsCas12a-VPR vs. N-term NLS	HBB			Two-Sided Student's T-Test	4	-3.2974	-4.5868292, -0.3934353	0.03001
Supp. Fig 2c	dHyperLbCas12a+Array	HKDC1	-2.47784	0.0331904	Two-Sided Student's T-Test	4	-34.089	-2.679655, -2.276028	4.418e-06
Supp. Fig 2c	Cas9+HKDC1-1	HKDC1	-1.8267	0.0614498	Two-Sided Student's T-Test	4	-14.599	-1.479306, -2.174091	0.000128	0.000256
Supp. Fig 2c	Cas9+HKDC1-2	HKDC1	-1.52509	0.23606	Two-Sided Student's T-Test	4	-8.399	-1.020946, -2.029241	0.0011	0.00146667
Supp. Fig 2c	Cas9+HKDC1-3	HKDC1	-1.3981	0.503458	Two-Sided Student's T-Test	4	-5.4324	-0.6403713, -1.9792163	0.005571	0.005571
Supp. Fig 2c	Cas9+HKDC1-Pool	HKDC1	-1.88072	0.0631468	Two-Sided Student's T-Test	4	-14.997	-1.532545, -2.228892	0.0001152	0.000256
Supp. Fig 2d	dHyperLbCas12a-KRAB	MYC	-0.134465	0.0325486	Two-Sided Student's T-Test	4	t = -4.6135	-0.21538782, -0.05354262	0.00993	0.00992958
Supp. Fig 2d	dHyperLbCas12a-4xSID	MYC	-0.0941865	0.0983543	Two-Sided Student's T-Test	4	t = -1.0499,	-0.3432625, 0.1548896	0.353	0.470681
Supp. Fig 2d	dHyperLbCas12a-KRAB	PIK3C3	-0.487612	0.0320409	Two-Sided Student's T-Test	4	t = -8.9849,	-0.6382902, -0.3369346	0.0008493	0.00113238
Supp. Fig 2d	dHyperLbCas12a-4xSID	PIK3C3	-0.253926	0.0341052	Two-Sided Student's T-Test	4	t = -3.4882	-0.45603890, -0.05181373	0.02516	0.0503271
Supp. Fig 2d	dHyperLbCas12a-KRAB	RAB11A	-1.21759	0.0684035	Two-Sided Student's T-Test	4	t = -20.236	-1.384649, -1.050540	3.52e-05	0.000140812
Supp. Fig 2d	dHyperLbCas12a-4xSID	RAB11A	-0.598703	0.0228945	Two-Sided Student's T-Test	4	t = -16.459	-0.6996971, -0.4977089	7.978e-05	0.000319139
Supp. Fig 2d	dHyperLbCas12a-KRAB	VEGFA	-1.08244	0.0723358	Two-Sided Student's T-Test	4	t = -14.211	-1.2939144, -0.8709562	0.0001424	0.000284764
Supp. Fig 2d	dHyperLbCas12a-4xSID	VEGFA	-0.0562935	0.0857743	Two-Sided Student's T-Test	4	t = -0.67465	-0.2879614, 0.1753744	0.5369	0.53688
Supp. Fig 4a	HEPG2 dHyperLbCas12a-P300	AR	-0.652583	0.141375	Two-Sided Student's T-Test	4	-5.7728	-0.9664461, -0.3387202	0.004471	0.004471
Supp. Fig 4a	HEPG2 dHyperLbCas12a-P300	HBE1	6.87972	0.0677239	Two-Sided Student's T-Test	4	63.529	6.579053, 7.180387	3.677e-07	6.27e-07
Supp. Fig 4a	HEPG2 dHyperLbCas12a-P300	MYOD1	9.21008	0.244045	Two-Sided Student's T-Test	4	61.521	8.794431, 9.625738	4.181e-07	6.27e-07
Supp. Fig 4b	dHyperLbCas12a-P300+HKDC1-1	HKDC1	2.02568	0.0514625	Two-Sided Student's T-Test	4	43.766	1.897173, 2.154186	1.63e-06	3.26e-06
Supp. Fig 4b	dHyperLbCas12a-P300+HKDC1-2	HKDC1	1.70954	0.0818922	Two-Sided Student's T-Test	4	28.917	1.545398, 1.873673	8.512e-06	8.512e-06
Supp. Fig 6a	dEnAsCas12a-VPR+Hybrid _Array	HBE1	8.38227	0.167922	Two-Sided Student's T-Test	4	51.609	7.931325, 8.833214	8.436e-07	1.688e-06
Supp. Fig 6a	dEnAsCas12a-VPR+Hybrid _Array	MYOD1	1.56283	0.0391785	Two-Sided Student's T-Test	4	14.922	1.272052, 1.853613	0.0001175	0.0001175
Supp. Fig 6b	dHyperLbCas12a-KRAB+Hybrid _Array	MYC	-0.854665	0.0969321	Two-Sided Student's T-Test	4	-13.94	-1.0248944, -0.6844359	0.0001536	0.0001536
Supp. Fig 6b	dHyperLbCas12a-KRAB+Hybrid _Array	RAB11A	-0.882625	0.0219767	Two-Sided Student's T-Test	4	-22.233	-0.9928485, -0.7724009	2.423e-05	4.84e-05
Supp. Fig 6c	dHyperLbCas12a-VPR+Hybrid_Array	HBE1	11.5007	0.0716197	Two-Sided Student's T-Test	4	47.624	10.83025, 12.17121	1.163e-06	2.32e-06
Supp. Fig 6c	dHyperLbCas12a-VPR+Hybrid_Array	MYOD1	2.34393	0.189662	Two-Sided Student's T-Test	4	7.0626	1.422484, 3.265375	0.00212	0.00212
Supp. Fig 6d	dEnAsCas12a-KRAB+Hybrid_Array	MYC	-0.416158	0.123919	Two-Sided Student's T-Test	4	-4.4675	-0.6747886, -0.1575279	0.0111	0.01984
Supp. Fig 6d	dEnAsCas12a-KRAB+Hybrid_Array	RAB11A	-0.308429	0.0448929	Two-Sided Student's T-Test	4	-3.756	-0.53641946, -0.08043786	0.01984	0.01984
Supp. Fig 6e	dHyperLbCas12a-VPR+dEnAsCas12a-KRAB+Hybrid_Array	HBE1	12.7443	0.127333	Two-Sided Student's T-Test	4	26.137	11.39049, 14.09805	1.273e-05	5.08e-05
Supp. Fig 6e	dHyperLbCas12a-VPR+dEnAsCas12a-KRAB+Hybrid_Array	MYOD1	2.64922	0.106547	Two-Sided Student's T-Test	4	5.5511	1.324179, 3.974253	0.005153	0.010306
Supp. Fig 6e	dHyperLbCas12a-VPR+dEnAsCas12a-KRAB+Hybrid_Array	MYC	0.0180069	0.107885	Two-Sided Student's T-Test	4	0.28323	-0.1585117, 0.1945254	0.7911	0.7911
Supp. Fig 6e	dHyperLbCas12a-VPR+dEnAsCas12a-KRAB+Hybrid_Array	RAB11A	-0.0612274	0.169606	Two-Sided Student's T-Test	4	-0.61852	-0.3360696, 0.2136149	0.5697	0.7596
Supp. Fig 6f	dHyperLbCas12a-P300+dEnAsCas12a-4xSID+Hybrid_Array	HBE1	6.36727	0.112581	Two-Sided Student's T-Test	4	74.783	6.130876, 6.603666	1.916e-07	7.68e-07
Supp. Fig 6f	dHyperLbCas12a-P300+dEnAsCas12a-4xSID+Hybrid_Array	MYOD1	2.81409	0.167205	Two-Sided Student's T-Test	4	12.713	2.199494, 3.428684	0.0002205	0.000441
Supp. Fig 6f	dHyperLbCas12a-P300+dEnAsCas12a-4xSID+Hybrid_Array	MYC	-0.206846	0.112855	Two-Sided Student's T-Test	4	-1.6614	-0.5525125, 0.1388213	0.172	0.172
Supp. Fig 6f	dHyperLbCas12a-P300+dEnAsCas12a-4xSID+Hybrid_Array	RAB11A	-0.762735	0.0820145	Two-Sided Student's T-Test	4	-8.574	-1.0097242, -0.5157466	0.001016	0.00135467
Supp. Fig 6g	dHyperLbCas12a-VPR+Cas9+Hybrid_Array	HBE1	7.31548	0.290275	Two-Sided Student's T-Test	4	25.02	6.503684, 8.127268	1.515e-05	3.04e-05
Supp. Fig 6g	dHyperLbCas12a-VPR+dEnAsCas12a+Hybrid_Array	HBE1	0.347201	0.747066	Two-Sided Student's T-Test	4	0.66252	-1.107830, 1.802233	0.5439	0.5439
Supp. Fig 6g	dHyperLbCas12a-VPR+Cas9+Hybrid_Array	MYOD1	0.241973	0.287107	Two-Sided Student's T-Test	4	0.93395	-0.4773638, 0.9613090	0.4032	0.4032
Supp. Fig 6g	dHyperLbCas12a-VPR+dEnAsCas12a+Hybrid_Array	MYOD1	-0.164278	0.121831	Two-Sided Student's T-Test	4	-1.3175	-0.5104773, 0.1819217	0.2581	0.5162
Supp. Fig 6h	dEnAsCas12a-VPR+Cas9+Hybrid_Array	HBE1	2.72256	0.637576	Two-Sided Student's T-Test	4	5.3275	1.303701, 4.141426	0.005975	0.01195
Supp. Fig 6h	dEnAsCas12a-VPR+dHyperLbCas12a+Hybrid_Array	HBE1	-0.172257	0.52494	Two-Sided Student's T-Test	4	0.34411	- 1.562106, 1.217591	0.7481	0.7481
Supp. Fig 6h	dEnAsCas12a-VPR+Cas9+Hybrid_Array	MYOD1	0.154252	0.724787	Two-Sided Student's T-Test	4	0.30527	-1.248662, 1.557165	0.7754	0.7754
Supp. Fig 6h	dEnAsCas12a-VPR+dHyperLbCas12a+Hybrid_Array	MYOD1	0.170374	0.300066	Two-Sided Student's T-Test	4	0.46865	-0.8389828, 1.1797313	0.6637	0.7481
Supp. Fig 11a	dHyperLbCas12a-4xSID + PER1 Array	PER1	3.86798	0.0187701	Two-Sided Student's T-Test	4	t = 0.83759	-0.2649502, 0.1421399	0.4494
Supp. Fig 11a	dHyperLbCas12a-4xSID + NT Array	PER1	3.80658	0.125584	Two-Sided Student's T-Test	4
Supp. Fig 11a	dHyperLbCas12a-VPR + PER1 Array	PER1	0.291087	0.296933	Two-Sided Student's T-Test	4	t = 1.5146	0.2425008, 0.8246758	0.2044
Supp. Fig 11a	dHyperLbCas12a-VPR + NT Array	PER1	-3.71257e-10	0.150448	Two-Sided Student's T-Test	4
Supp. Fig 11a	dHyperLbCas12a-P300 + PER1 Array	PER1	0.0761544	0.0658703	Two-Sided Student's T-Test	4	t = 0.76593	-0.1999019, 0.3522107	0.4864
Supp. Fig 11a	dHyperLbCas12a-P300 + NT Array	PER1	5.92119e-16	0.159119	Two-Sided Student's T-Test	4
